# Type I interferon responsive microglia shape cortical development and behavior

**DOI:** 10.1101/2021.04.29.441889

**Authors:** Caroline C. Escoubas, Leah C. Dorman, Phi T. Nguyen, Christian Lagares-Linares, Haruna Nakajo, Sarah R. Anderson, Beatriz Cuevas, Ilia D. Vainchtein, Nicholas J. Silva, Yinghong Xiao, Peter V. Lidsky, Ellen Y. Wang, Sunrae E. Taloma, Hiromi Nakao-Inoue, Bjoern Schwer, Raul Andino, Tomasz J. Nowakowski, Anna V. Molofsky

## Abstract

Microglia are brain resident phagocytes that can engulf synaptic components and extracellular matrix as well as whole neurons. However, whether there are unique molecular mechanisms that regulate these distinct phagocytic states is unknown. Here we define a molecularly distinct microglial subset whose function is to engulf neurons in the developing brain. We transcriptomically identified a cluster of Type I interferon (IFN-I) responsive microglia that expanded 20-fold in the postnatal day 5 somatosensory cortex after partial whisker deprivation, a stressor that accelerates neural circuit remodeling. *In situ*, IFN-I responsive microglia were highly phagocytic and actively engulfed whole neurons. Conditional deletion of IFN-I signaling (*Ifnar1^fl/fl^*) in microglia but not neurons resulted in dysmorphic microglia with stalled phagocytosis and an accumulation of neurons with double strand DNA breaks, a marker of cell stress. Conversely, exogenous IFN-I was sufficient to drive neuronal engulfment by microglia and restrict the accumulation of damaged neurons. IFN-I deficient mice had excess excitatory neurons in the developing somatosensory cortex as well as tactile hypersensitivity to whisker stimulation. These data define a molecular mechanism through which microglia engulf neurons during a critical window of brain development. More broadly, they reveal key homeostatic roles of a canonical antiviral signaling pathway in brain development.
