## Supplementary Table 4 -bulk_models_Legend for "Type I interferon responsive microglia shape cortical development and behavior"

Adapted from Friedman et al. ,"Diverse Brain Myeloid Expression Profiles Reveal Distinct Microglial Activation States and Aspects of Alzheimer's Disease Not Evident in Mouse Models", Cell Reports 2018, PMID 29346778
Accession	Title	Treatments/ Conditions	Pubmed	First, Last Authors	Species	Strain	Sex	Region	Age (in months, except where noted)	Dissocation	Purification (FACS except where noted)	Genomics Assay	Notes	Differential Expression Analysis
GSE89482	Cortical Cx3cr1-GFP cells in 14-15mo PS2APP model (RNA-Seq)	PS2APP	29346778	Friedman B, Hansen D	Mouse	C57BL/6	Both, mostly F	Cortex	14, 15	4°C Accutase, some steps at R/T	Cx3cr1::Gfp+	Nugen mRNA-Seq		genotype: PS2APP - non-Tg
GSE65067	WT and TREM2-deficient microglia in 5xFAD model (MoGene)	5XFAD	25728668	Wang Y, Colonna M	Mouse	C57BL/6	Mixed: 5XFAD mostly M and Non-tg mostly F	Brain	8	Miltenyi kit (37°C papain or trypsin)	Cd11b+;Cd45Int	Affymetrix Mouse Gene 1.0 ST Array		app: 5XFAD - Non-tg | trem2=WT
GSE74615	Cortical microglia in APPswe/PS1dE9 model (WMG4x44kv2)	WT, APPswe/PS1dE9	25002035	Orre M, Hol EM	Mouse	C57BL/6	3-4 each M and F	Cortex	15-18	37°C Papain	Cd11b+;Cd45+	Agilent 4x44kv2 Mouse Genome Array	Only microglia samples were used	[genotypeAPPswe/PS1dE9]: ~ arrayIndex + genotype | cell.type=microglia
GSE93179	Hippocampal CD11b cells in Tau-P301L model (Mouse RNA-Seq)	Thy1::hMAPT-P301L	29346778, see 11520988	Friedman B, Hansen D	Mouse	C57BL/6	Mixed but balanced	Hippocampus	12-Nov	4°C Accutase	Cd11b+	Nugen mRNA-Seq		genotype: hMAPT-P301L - Non-Tg
GSE93180	Hippocampal CD11b cells in Tau-P301S model (Mouse RNA-Seq)	Prnp::hMAPT-P301S	29346778, see 17270732	Friedman B, Hansen D	Mouse	C57BL/6	M	Hippocampus	6	4°C Accutase	Cd11b+	Nugen mRNA-Seq		genotype: hMAPT-P301S - Non-Tg
GSE43366	Spinal cord CD11b cells in SOD1-G93A model (Mouse RNA-Seq)	hSOD1G93A, hSODWT, Non-tg	23850290	Chiu I, Maniatis T	Mouse	B6/SJL	Mixed: SOD1G93A mostly F and controls (WT and Non-tg) mostly M	Spinal Cord	2, 3, 4	Dounce homogenizer, no enzyme, at R/T	Cd11b+	Standard Illumina mRNA-Seq	Only B6/SJL samples were used	group: End-stage - End-stage control
GSE66420	Brain microglia in Mfp2-deficient mice (MoGene)	Mfp2-/-	25846981	Verheijden S, Baes M	Mouse	Swiss/Webster	All F except for one WT M	Brain	5	Mechanical, no enzyme, at 4°C	Cd11b+;Cd45Int	Affymetrix Mouse Gene 1.0 ST Array		genotype: MFP2ko - WT
GSE77986	Microglia response to transient ischemic injury (MoGene)	tMCAO (Ischemia/Reperfusion Injury)	27492949	Arumugam TV, Wells CA	Mouse	C57BL/6	M	Cortex	6-Mar	Collagenase, at 37°C	Cd11b+;Cd45Int	Affymetrix Mouse 2.0ST Gene Array WT pico	Only wildtype samples were used	surgery: I/R - sham | genotype=Wild type
GSE66926	WT and TREM2-deficient microglia in response to cuprizone-mediated demyelination (MoGene)	Cuprizone, recovery; Trem2-/-	25893602	Poliani PL, Colonna M	Mouse	C57BL/6	M	Brain	≥2	Miltenyi kit (37°C papain or trypsin)	Cd11b+;Cd45Int	Affymetrix Mouse Gene 1.0 ST Array		Cuprizone vs vehicle
GSE75246	Cortical CD11b cells from LPS-injected mice (Mouse RNA-Seq)	Intraperitoneal LPS	27097852	Srinivasan K, Hansen D	Mouse	C57BL/6	F	Cortex	2	4°C Accutase	Cd11b+	Nugen mRNA-Seq	Only microglia samples were used	treatment: lps - vehicle | cell.type=microglia
GSE67858	Microglia from LPS-injected or LCMV-infected mice (MoGene)	Germ-free housing; Intraventricular LPS or LCMV	26030851	Erny D, Prinz M	Mouse	C57BL/6	PBS were F; LPS and LCMV were Mixed	Brain	2	"Homogenization", including 25 minute centrifugation at 25°C	Cd11b+;Cd45Int	Affymetrix Mouse Gene 2.1 ST Array	Germ-free samples were used only for Fig S1. LPS- and LCMV-treated samples (and PBS controls) in SPF housing were used for the rest of the manuscript	treatment: LPS i.c. - PBS i.c. | condition=SPF
														treatment: LCMV - PBS i.c. | condition=SPF
E-MTAB-2660	Glioma-associated CD11b cells and naive control cells, mouse (MoGene)	Glioma	25658639	Szulzewsky F, Kettenmann H	Mouse	C57BL/6	Both groups mixed	Brain, Brain Tumor	2	Miltenyi kit (37°C papain or trypsin)	Cd11b+ (MACS)	Affymetrix Mouse Gene 1.0 ST Array		disease: GBM - Normal
GSE68376	Resident, repopulating, and infiltrating brain myeloid cells (Mouse RNA-Seq)	Resting microglia, repopulating microglia, infiltrating macrophages	26163371	Bruttger J, Waisman A	Mouse	C57BL/6	Mixed	Brain	3	Papain, at 37°C	Cd11b+;Cd45Int	Standard Illumina mRNA-Seq		phenotype: BMDM - repop-MG
GSE62420	The regional mouse microglial transcriptome during aging (Mouse4302)	Microglia versus bulk tissue homogenate; Cortex, Hippocampus, Striatum, Cerebellum; 4, 12, 22 months	26780511	Grabert K, McColl B	Mouse	C57BL/6	M	Cerebellum, Cortex, Hippocampus Striatum	4, 12, 22	Collagenase + Dispase, at 37°C	Cd11b+ (MACS)	Affymetrix HT MG-430 PM Array Plate	Only sorted microglia were used for Figure 1 Clustering	region: cerebellum - cortex,hippocampus,striatum | type=microglia
														age: 22 months - 4 months,12 months | type=microglia,region=cerebellum
