## Supplementary Table 5 - singlecellmodels for "Type I interferon responsive microglia shape cortical development and behavior"

ID	First author	Last author	Citation	Genotypes
GSE153895	Lee, S	Hansen, DV	Lee S-H, Meilandt WJ, Xie L, Gandham VD et al. Trem2 restrains the enhancement of tau accumulation and neurodegeneration by β-amyloid pathology. Neuron 2021 April; 109(8):1283-1301. PMID:33675684	PS2APP;TauP301L with and without Trem2-/-
GSE148405	Masuda T	Prinz M	Masuda T, Amann L, Sankowski R, Staszewski O et al. Novel Hexb-based tools for studying microglia in the CNS. Nat Immunol 2020 Jul;21(7):802-815. PMID: 32541832	5xFAD
GSE127884	Frigerio CS	De Strooper B	Sala Frigerio C, Wolfs L, Fattorelli N, Thrupp N et al. The Major Risk Factors for Alzheimer's Disease: Age, Sex, and Genes Modulate the Microglia Response to Aβ Plaques. Cell Rep 2019 Apr 23;27(4):1293-1306.e6. PMID: 31018141	APP-PS1 with and without Apoe-/-
GSE136001	Ochocka N	Kaminska B	Ochocka N, Segit P, Walentynowicz KA, Wojnicki K et al. Single-cell RNA sequencing reveals functional heterogeneity of glioma-associated brain macrophages. Nat Commun 2021 Feb 19;12(1):1151. PMID: 33608526	GBM model in mouse
*from author*	Syage AR	Lane TE	Syage AR, Ekiz HA, Skinner DD, Stone C, O'Connell RM, Lane TE. Single-Cell RNA Sequencing Reveals the Diversity of the Immunological Landscape following Central Nervous System Infection by a Murine Coronavirus. J Virol. 2020 Nov 23;94(24):e01295-20. doi:	Coronavirus infection (3 days, 7 days post infection)
GSE121654	Hammond TR	Stevens B	Hammond TR, Dufort C, Dissing-Olesen L, Giera S et al. Single-Cell RNA Sequencing of Microglia throughout the Mouse Lifespan and in the Injured Brain Reveals Complex Cell-State Changes. Immunity 2019 Jan 15;50(1):253-271.e6. PMID: 30471926	Young (P4-P5), aging (P100, P540), LPC injection
GSE150169	Zhan L	Gan L	Zhan L, Fan L, Kodama L, Sohn PD et al. A MAC2-positive progenitor-like microglial population is resistant to CSF1R inhibition in adult mouse brain. Elife 2020 Oct 15;9. PMID: 33054973	PLX5622 recovery
GSE171169	Shi L	Hu X	Shi L, Sun Z, Su W, Xu F et al. Treg cell-derived osteopontin promotes microglia-mediated white matter repair after ischemic stroke. Immunity 2021 Jul 13;54(7):1527-1542.e8. PMID: 34015256	tMCAO (5 days and 14 days post occlusion, no control; used highest control expression from other datasets for comparison)
